# Proximity proteomics in a marine diatom reveals a putative cell surface-to-chloroplast iron trafficking pathway

**DOI:** 10.1101/806539

**Authors:** Jernej Turnšek, John K. Brunson, Maria del Pilar Martinez Viedma, Thomas J. Deerinck, Aleš Horák, Miroslav Oborník, Vincent A. Bielinski, Andrew E. Allen

## Abstract

Iron is a biochemically critical metal cofactor in enzymes involved in photosynthesis, cellular respiration, nitrate assimilation, nitrogen fixation, and reactive oxygen species defense. Marine microeukaryotes have evolved a phytotransferrin-based iron uptake system to cope with iron scarcity, a major factor limiting primary productivity in the global ocean. Diatom phytotransferrin is endocytosed, however proteins downstream of this environmentally ubiquitous iron receptor are unknown. We applied engineered ascorbate peroxidase APEX2-based subcellular proteomics to catalog proximal proteins of phytotransferrin in the model marine diatom *Phaeodactylum tricornutum*. Proteins encoded by poorly characterized iron-sensitive genes were identified including three that are expressed from a chromosomal gene cluster. Two of them showed unambiguous colocalization with phytotransferrin adjacent to the chloroplast. Further phylogenetic, domain, and biochemical analyses suggest their involvement in intracellular iron processing. Proximity proteomics holds enormous potential to glean new insights into iron acquisition pathways and beyond in these evolutionarily, ecologically, and biotechnologically important microalgae.
