## Supplementary material for "Proximity proteomics in a marine diatom reveals a putative cell surface-to-chloroplast iron trafficking pathway": Figure 2-source data 1

### Sheet: Fig. 2D
WT	OD750	RFU/OD750			Strain ID	Average RFU/OD750	SD
96.594	0.3	321.98			WT	288.564	122.07
45.98	0.3	153.267			pTF-APEX2	12093.8	1022.11
101.516	0.26	390.446
		288.564	122.07
pTF-APEX2	OD750	RFU/OD750
2805.14	0.25	11220.6
2842.29	0.24	11842.9
3040.15	0.23	13218
		12093.8	1022.11
