## Supplementary material for "Proximity proteomics in a marine diatom reveals a putative cell surface-to-chloroplast iron trafficking pathway": Figure 5-figure supplement 1-source data 3

Phatr3_ID	L_10AM	L_2PM	L_6PM	L_10PM	L_2AM	L_6AM	M_10AM	M_2PM	M_6PM	M_10PM	M_2AM	M_6AM	H_10AM	H_2PM	H_6PM	H_10PM	H_2AM	H_6AM	L_10AM	L_2PM	L_6PM	L_10PM	L_2AM	L_6AM	M_10AM	M_2PM	M_6PM	M_10PM	M_2AM	M_6AM	H_10AM	H_2PM	H_6PM	H_10PM	H_2AM	H_6AM
pTF	8413.377	8558.257	5558.105	7544.915	19681.815	19226.15	10199.93	8650.92	8032.125	9462.345	22358.1	15267.55	6121.388	1131.668	569.75	283.927	5609.647	12319.6	597.322	1580.475	497.98	2991.917	16592.098	5210.741	3627.107	2586.994	806.689	5417.364	14021.079	6700.897	4781.758	669.526	450.158	124.188	2326.608	2066.062
pTF.CREG1	2026.063	2416.963	2769.455	4467.375	2625.465	4661.810	1755.447	2120.163	2625.070	3223.330	2827.710	2947.035	406.438	32.398	16.200	30.053	76.507	959.803	893.170	533.618	1263.211	4345.857	1473.858	579.191	901.071	793.921	742.307	3080.214	1795.118	1311.662	354.260	22.683	2.812	28.946	29.549	435.363
pTF.CatCh1	1112.037	1621.237	1404.575	803.710	1233.460	1576.685	1049.437	1170.300	1024.395	616.415	1140.465	1340.300	234.968	53.453	59.983	47.967	129.647	669.457	190.301	231.389	328.826	1.358	55.423	758.563	283.080	406.669	430.168	90.517	47.440	402.457	252.348	33.809	43.033	31.211	47.039	390.840
pTF.ap1	1732.303	1764.193	1483.250	1316.925	2208.380	2692.475	1518.350	1629.863	1580.705	1103.645	1847.625	1904.550	342.438	63.468	49.523	52.477	200.170	949.853	209.357	565.369	214.663	408.870	911.701	170.222	267.847	350.467	80.914	291.222	245.614	725.845	308.902	33.988	29.181	28.465	9.472	297.270
